# Integrative Gene and Isoform Co-expression Networks Reveal Regulatory Rewiring in Stress-related Psychiatric Disorders

**DOI:** 10.1101/2025.03.24.640781

**Authors:** Ghalia Rehawi, Jonas Hagenberg, BeCOME study group, OPTIMA study group, Philipp G. Sämann, Lambert Moyon, Elisabeth Binder, Markus List, Annalisa Marsico, Janine Knauer-Arloth

## Abstract

Isoform-specific expression patterns have been implicated in stress-related psychiatric disorders like major depressive disorder (MDD), yet the extent of their involvement and their interrelationships remain unclear.

We constructed co-expression networks for individuals affected (n=210, 81% with depressive symptoms) and unaffected (n=95) by stress-related psychiatric disorders. We incorporated total gene expression (TE) and isoform ratio (IR) data and validated the inferred networks using advanced graph generation techniques.

Our analysis revealed distinct network topology and structure between the two groups. Investigation of the 127 shared hubs (degree >= 10) found that these hubs exhibit co-regulatory patterns unique to each network. The affected individuals’ network also contained 61 hub nodes with a minimum absolute fold increase of two in connectivity compared to the unaffected individuals’ network. Notably, 49% of these hubs showed evidence for association with psychiatric disorders. Gene Ontology enrichment analysis revealed distinct biological processes associated with hubs, such as mRNA processing for affected and immune response and cell adhesion for unaffected individuals. Enrichment analysis of GWAS loci further supported network-specific findings. Analysis of the isoform-specific nodes showed distinct protein-protein interactions compared to gene-level analysis.

This is the first study to demonstrate network-level differences in gene and isoform co-expression patterns between individuals with and without stress-related psychiatric disorders, with a particular focus on depressive symptoms. Our findings provide evidence for substantial rewiring of gene regulatory networks in affected individuals. Incorporating isoform-level data revealed a deeper level of complexity, highlighting the importance of considering isoform variations in understanding the molecular basis of these conditions.
