## Supplementary Tables for "Integrative Gene and Isoform Co-expression Networks Reveal Regulatory Rewiring in Stress-related Psychiatric Disorders": TableS11.xlsx

### Sheet: Sheet1
Master_hub_node_AIN	Evidence1	Evidence2
RPL30-201	https://pubmed.ncbi.nlm.nih.gov/34630179/
SATB1-201	https://pubmed.ncbi.nlm.nih.gov/33513338/	https://pubmed.ncbi.nlm.nih.gov/31906708/
NUDT21-201	https://pubmed.ncbi.nlm.nih.gov/38453794/
PDE7A-202	https://pubmed.ncbi.nlm.nih.gov/37605207/
LCP1-201	-
GIMAP4-201	-
FYB1-209	-
CAVIN2	-
SCML4	-
ARHGAP26	https://pubmed.ncbi.nlm.nih.gov/26298328/	https://pubmed.ncbi.nlm.nih.gov/28601293/
HELB	-
SYNE1	https://pubmed.ncbi.nlm.nih.gov/38405768/	https://pubmed.ncbi.nlm.nih.gov/22565781/
DCTN4	-
TNKS2-201	-
MFSD4B-201	-
PUM2-204	https://pubmed.ncbi.nlm.nih.gov/36046712/	https://pubmed.ncbi.nlm.nih.gov/30760886/
PLXDC2	-
CCNL1-204	-
AMIGO1	https://pubmed.ncbi.nlm.nih.gov/38663672/
CASP1	https://pubmed.ncbi.nlm.nih.gov/37168851/
ATP6V0B	-
CCNT2-208	-
CGGBP1-203	-
DDX39B-219	https://pubmed.ncbi.nlm.nih.gov/39265803/
CREBL2-201	-
BST1	https://pubmed.ncbi.nlm.nih.gov/34870552/
RPL3	https://pubmed.ncbi.nlm.nih.gov/38765844/
CRNKL1-207	-
B2M-209	https://pubmed.ncbi.nlm.nih.gov/34500035/	https://pubmed.ncbi.nlm.nih.gov/29795686/
RPS25-201	-
WDFY1-201	-
ADNP2	https://pubmed.ncbi.nlm.nih.gov/34239411/
AFF4-203
C5AR1	https://pubmed.ncbi.nlm.nih.gov/24771617/
CHD2	https://pubmed.ncbi.nlm.nih.gov/33628784/	https://pubmed.ncbi.nlm.nih.gov/34713950/	https://pubmed.ncbi.nlm.nih.gov/36061363/	https://pubmed.ncbi.nlm.nih.gov/26677509/
CYTIP-201	-
ERMN	https://pubmed.ncbi.nlm.nih.gov/28418035/	https://pubmed.ncbi.nlm.nih.gov/34646915/
ETF1	-
FGL2-201	-
GIMAP8	-
HMGB1-201	https://pubmed.ncbi.nlm.nih.gov/35638693/	https://pubmed.ncbi.nlm.nih.gov/32964428/
LINC01550	-
MAPK6	https://pubmed.ncbi.nlm.nih.gov/32006383/
NHSL2	-
NLRC4	https://pubmed.ncbi.nlm.nih.gov/38260352/
OSBPL8-203	https://pubmed.ncbi.nlm.nih.gov/37576193/
PGD	-
PPP2R5C-207	-
RC3H1-202	-
RPS3A-206	https://pubmed.ncbi.nlm.nih.gov/33483690/
SERP1	https://pubmed.ncbi.nlm.nih.gov/16705175/
SRRM2-201	https://pubmed.ncbi.nlm.nih.gov/35567594/
SRSF6-201	-
STK4-201	https://pmc.ncbi.nlm.nih.gov/articles/PMC8192451/
TFEC	https://pubmed.ncbi.nlm.nih.gov/15908341/	https://pubmed.ncbi.nlm.nih.gov/36702128/
TPT1-201	-
UBQLN2-201	https://pubmed.ncbi.nlm.nih.gov/32290710/
USP15-216	https://pubmed.ncbi.nlm.nih.gov/28344757/
ZC3HAV1-204	https://www.ncbi.nlm.nih.gov/pmc/articles/PMC3098561/
ZNF292-203	https://pubmed.ncbi.nlm.nih.gov/31723249/
